# Type 2 diabetes amplifies environmental Pb toxicity and intergenerational risk

**DOI:** 10.64898/2026.02.21.707175

**Authors:** Chenyi Bo Zhang, Xiaoping Xia, Chen Zhang, Chenyu Pei, Zhixiang Guo, Guangnan Li, Liang Xu Ma, Huali Luo, Jiaoyan Ma, Jingwen Luo, Hongxiao Cui, Banghua He, Qin Li, Yukai Jason Zhong, Haifeng Zhang, Xianguang Yang, Xin Zhiguo Li

**Author notes:** These authors contributed equally to this work (Chenyi Bo Zhang, Xiaoping Xia, Chen Zhang).

## Abstract

Type 2 diabetes (T2D) and environmental lead (Pb) exposure intersect as prevalent global health challenges. Prior studies report elevated blood Pb in T2D, but the underlying mechanism and directionality remain unresolved. Here we show that T2D fundamentally alters Pb toxicokinetics, converting otherwise modest exposure into progressive organ injury and heritable risk. In a human cohort, elevated blood Pb in T2D specifically associated with impaired renal function rather than glycaemic control or adiposity. In db/db mice, diabetes increased oral Pb absorption through delayed gastrointestinal transit and epithelial barrier dysfunction, leading to enhanced systemic retention. With sustained exposure, renal Pb accumulation induced tubular stress that reduced effective clearance, creating a feed-forward loop in which diabetes promotes Pb retention and retained Pb accelerates kidney injury. Chronic Pb exposure exacerbated diabetic kidney injury without inducing hyperglycaemia, and short-course chelation attenuated renal stress markers. Beyond somatic toxicity, combined paternal T2D and Pb exposure programmed renal and neurobehavioral phenotypes across generations via sperm RNA. These findings redefine Pb from a passive environmental exposure to a context-dependent driver of disease, identify T2D as a vulnerability state that reshapes toxicant handling, and establish a mechanistic link between metabolic disease, environmental exposure and intergenerational risk. This work highlights the need for vulnerability-informed clinical management and environmental regulation in populations burdened by T2D.
