## Extended table 1 for "Type 2 diabetes amplifies environmental Pb toxicity and intergenerational risk"

### Sheet: (A)27 candidate elements
Concentration [ μg dL⁻¹ ]	Li [ He ]	Ca [ He ]	Ti [ He ]	V [ He ]	Cr [ He ]	Mn [ He ]	Fe [ He ]	Ni [ He ]	Cu [ He ]	Zn [ He ]	Ga [ He ]	As [ He ]	Se [ He ]	Rb [ He ]	Sr [ He ]	Mo [ He ]	Ag [ He ]	Cd [ He ]	Sb [ He ]	Cs [ He ]	Ba [ He ]	Gd [ He ]	W [ He ]	Hg [ He ]	Pb [ He ]	Th [ He ]	U [ He ]
Blank	<0.00	4.1625	0.0218	0.0012	0.0282	0.0016	0.3197	0.0208	0.0627	0.0095	0	0.0033	0.0129	0.0102	0.0046	0.0628	0.0001	0.0004	0.0029	0.0045	0.0045	0.0049	0.0028	<0.00	0.0046	0.0027	<0.00
Blank	<0.00	10.7561	0.0153	0.0005	0.0134	0.0166	0.4518	0.0139	0.0707	0.2325	0.0005	0.0006	<0.00	0.0055	0.0175	0.0058	0.003	0.0004	0.0017	0.0013	0.0129	0.0003	0.0027	0.0002	0.0066	0.0027	0.0002
Blank	<0.00	7.5732	0.015	0.0009	0.0186	0.0079	0.3159	0.022	0.0541	0.1877	0.001	<0.00	<0.00	0.0054	0.0082	0.0044	0	0.0005	0.0006	0.0013	0.0116	0.0002	0.0029	<0.00	0.008	0.0017	0.0002
T2D-1	<0.00	4615.81	0.0485	0.0008	0.0167	1.392	52053	0.0212	87.837	666.969	0.0005	0.0029	9.834	281.841	1.644	0.198	0.0008	0.099	0.987	0.24	0.24	0.0007	0.0154	0.1602	3.186	0.0026	0.0001
T2D-2	<0.00	7876.96	0.0101	0.0021	0.076	3.978	40730.3	0.0664	87.855	773.265	0	0.0029	9.789	211.065	3.339	1.128	0.0004	0.093	0.834	0.204	0.312	0.0003	0.0134	0.1062	1.92	0.0012	0.0002
T2D-3	<0.00	7634.72	0.0428	0.0003	0.0184	0.642	28284.3	0.029	85.188	464.646	0.0005	<0.00	6.273	108.801	3.324	0.285	0.0004	0.069	0.981	0.213	0.189	0.0002	0.0082	0.0312	2.439	0.0073	0.0001
T2D-4	<0.00	4859.1	0.004	0.0004	0.0247	1.743	46978.8	0.0325	67.863	720.726	0.0005	0.006	12.345	183.285	2.43	0.402	0.0004	0.114	0.852	0.372	0.066	0.0002	0.0085	0.3672	5.142	0.0067	0.0001
T2D-5	<0.00	6159.3	0.0419	0.0007	0.0185	1.164	28910.2	0.026	99.195	423.927	0.0005	0.0021	6.237	148.182	3.312	0.213	0.0002	0.072	0.909	0.327	0.138	0.0002	0.0055	0.0642	7.017	0.0047	0.0001
T2D-6	<0.00	7784.27	0.0246	0.0005	0.0168	0.588	22197.5	0.0282	84.381	443.043	0.0005	0.0051	9.594	171.381	5.115	0.177	0.0002	0.087	0.885	0.219	0.165	0.0002	0.0061	0.0072	2.991	0.0046	0
T2D-7	<0.00	12230.7	0.0394	0.0012	0.0219	2.124	42608	0.0263	81.357	1017.26	0.001	0.0064	8.007	277.203	5.898	0.273	<0.00	0.918	1.071	0.279	0.246	0.0001	0.0056	0.0342	5.088	0.0041	0.0001
T2D-8	<0.00	4903.67	0.0083	0.0006	0.0346	1.713	45150.7	0.0509	78.573	637.26	0.0005	0.0012	5.223	190.761	1.389	0.291	0.0002	0.075	1.485	0.258	0.177	0.0001	0.0045	0.0252	2.181	0.0035	0.0001
T2D-9	<0.00	5322.8	0.0284	0.0002	0.0252	2.202	37664.8	0.026	72.06	533.763	0	0.0049	9.735	259.746	2.508	0.087	0.0002	0.156	0.723	0.495	0.162	0.0001	0.0043	0.0342	6.744	0.0027	0
T2D-10	<0.00	5984.11	0.0233	0.0003	0.0256	0.975	38582.5	0.0304	73.623	498.444	0	0.0056	10.395	189.861	2.064	0.129	0.0073	0.069	0.837	0.297	0.231	0.0001	0.0037	0.0342	4.344	0.0022	0
T2D-11	<0.00	5242.08	0.0376	0.0004	0.0117	1.116	43896.6	0.0163	71.628	632.412	0.0005	0.0084	12.66	245.4	1.965	0.021	0.0002	0.084	1.266	0.27	0.027	0.0002	0.0035	0.3282	5.382	0.0023	<0.00
T2D-12	<0.00	4211.76	0.0123	0.0006	0.0158	1.377	49939	0.0314	74.292	717.408	0.0009	0.0026	8.241	307.935	2.118	0.102	0.0002	0.684	0.999	0.399	0.108	0.0005	0.0026	0.2382	5.448	0.0018	0
T2D-13	<0.00	5309.89	0.032	0	0.03	0.846	43030.6	0.0444	72.756	604.659	0.0018	0.0018	6.966	230.922	3.108	0.192	0.0001	0.354	1.338	0.303	0.252	0.0001	0.0026	0.0282	5.463	0.0015	0
T2D-14	<0.00	2908.52	0.0653	0.0006	0.0237	3.09	66795.6	0.0208	61.659	937.56	0	0.0037	11.259	254.562	0.771	0.057	<0.00	0.045	0.513	0.441	-0.048	0.0001	0.0033	0.3402	2.748	0.0016	0
T2D-15	<0.00	4212.47	0.0307	0.0006	0.0155	1.143	56452.1	0.0231	67.413	778.329	0.0005	0.0031	7.059	317.226	2.427	0.078	<0.00	0.111	0.432	0.354	0.006	0.0001	0.0032	0.0852	4.794	0.0017	0.0001
T2D-16	<0.00	5571.64	0.0165	0.0009	0.0244	0.804	39421.4	0.0296	91.068	635.196	0.0014	0.0045	8.859	205.902	3.363	0.276	0	0.084	0.6	0.321	0.156	0.0002	0.0028	0.0582	10.449	0.0015	0
T2D-17	<0.00	3674.84	0.0298	0.0001	0.0198	1.107	57757.5	0.0276	60.9	756.492	0.0013	0.0089	11.697	331.872	1.692	0.144	0.0002	0.621	0.765	0.459	0.057	0.0002	0.0026	0.1302	1.938	0.0016	0.0001
T2D-18	<0.00	2905.12	0.0612	0.0069	0.2875	1.449	62421.2	0.0332	62.733	897.735	0.0004	0.011	13.803	326.601	1.074	0.777	<0.00	0.276	0.813	0.321	0.054	0.0001	0.0029	0.2772	2.799	0.0013	0
T2D-19	<0.00	6042.44	0.0465	0.001	0.0164	1.242	44118.6	0.0259	98.157	646.707	0.0005	0.0038	6.396	199.977	1.842	0.735	0	0.174	0.873	0.249	0.225	0.001	0.0027	0.1512	2.652	0.002	0
T2D-20	<0.00	4711.9	0.0167	0.0007	0.0252	1.425	37951.7	0.0303	64.638	605.889	0	0.0115	7.644	128.007	6.153	1.032	0.0004	0.357	0.855	0.282	0.441	0.0001	0.003	0.0792	7.62	0.0012	0
T2D-21	<0.00	4967.44	0.0484	0.0008	0.0433	1.008	48974.2	0.0406	74.997	716.997	0.0009	0.0148	10.866	262.254	3.921	0.306	<0.00	0.042	0.975	0.426	0.285	0.0002	0.0028	0.0912	5.283	0.0012	0.0001
T2D-22	<0.00	5127.94	0.0446	0.0014	0.0417	0.87	38113.2	0.0354	75.342	668.217	0	0.0155	7.779	107.949	6.567	1.386	<0.00	0.219	1.116	0.147	0.159	0.0003	0.0028	0.0192	6.315	0.0009	0
T2D-23	<0.00	5119.6	0.0018	0.0003	0.0447	1.569	38105.9	0.0425	69.141	617.502	0	0.0124	4.842	122.349	5.754	0.516	<0.00	0.189	0.792	0.216	0.252	0.0001	0.0029	0.0252	5.028	0.0008	0.0001
T2D-24	<0.00	5147.63	<0.00	0.0014	0.076	2.046	37662.9	0.0754	104.229	614.538	0.0004	0.0036	5.757	194.703	2.814	0.39	<0.00	0.039	0.978	0.252	0.198	0.0002	0.0018	0.0852	1.896	0.0011	0.0001
Control-1	<0.00	4665.79	0.0734	0.0025	0.0092	1.47	51398	0.0139	73.572	650.337	0.0009	0.0069	9.117	228.63	1.266	0.021	0	0.039	1.428	0.303	0	0.0001	0.0016	0.0552	1.191	0.001	0
Control-2	<0.00	5366.15	0.034	0.0007	0.0153	1.275	45617	0.0534	77.328	638.946	0	0.0402	11.235	225.51	3.423	0.204	<0.00	0.081	1.566	0.402	0.201	0.001	0.0015	0.4632	1.512	0.0009	0
Control-3	<0.00	5219.59	0.0321	0.0007	0.029	1.167	41294.2	0.0179	64.221	624.408	0	0.0048	6.984	240.654	1.959	0.003	0.0002	0.069	0.6	0.321	0.177	0.0001	0.0024	0.1032	1.125	0.0009	0
Control-4	<0.00	5686.92	0.0195	0.0009	0.0152	1.155	38924.5	0.0213	76.53	562.23	0	0.0022	6.612	190.803	2.526	0.075	<0.00	0.093	0.798	0.348	0.066	0.0003	0.0026	0.0372	0.729	0.0006	0.0001
Control-5	<0.00	5377.23	0.0578	0.0046	0.0441	1.341	38721.9	0.0163	76.98	613.239	0.0004	0.0158	10.689	225.225	2.214	0.054	0.0001	0.03	0.807	0.315	0.12	0.0001	0.0027	0.0612	0.471	0.0007	0.0001
Control-6	<0.00	5494.88	0.0322	0.0029	0.1025	0.738	44571.3	0.0391	79.632	681.009	0	0.0048	9.753	259.656	2.589	0.345	<0.00	0.039	1.287	0.393	0.312	0	0.0024	0.1212	1.185	0.0008	0.0001

### Sheet: (B)drinking water samples
Sample	Pb Concentration [ μg L⁻¹ ]
Blank	0.068
Blank	0.032
Blank	0.004
Suxi	<0.00
Nanshan	<0.00
Xianding	0.001

### Sheet: (C)beverages
	Manufacturing date	Pb Concentration [ μg L⁻¹ ]
beverage1	25.6.28	0.161332
	25.7.23	0.129332
	25.7.17	0.157332
beverage2	25.8.05	1.23333
	25.3.25	0.769332
	25.2.21	-0.078668
beverage3	25.7.09	0.313332
	25.6.09	-0.078668
	25.5.19	-0.086668
beverage4	25.3.15	0.317332
	25.4.12	0.309332
	25.5.23	0.169332
beverage5	25.5.28	0.849332
	25.7.14	0.741332
	25.7.25	0.705332
beverage6	25.7.10	-0.046668
	25.7.11	-0.062668
	25.7.13	-0.094668
beverage7	25.3.27	-0.066668
	25.7.03	-0.082668
	25.7.28	0.285332
beverage8	25.3.18	-0.030668
	25.6.12	-0.082668
	25.7.10	-0.118668
beverage9	25.4.29	-0.098668
	25.6.09	-0.118668
	25.7.14	-0.118668
beverage10	25.7.12	4.31333
	25.7.08	0.077332
	25.5.21	-0.090668
	25.7.12	-0.094
	25.7.12	-0.13
	25.7.12	0.062
	25.7.12	-0.11

### Sheet: (D)lipsticks
	Pb(ppm)(μg g⁻¹)
lipstick1	0.127938
lipstick2	0.1007
lipstick3	0.13315
lipstick4	0.144375
lipstick5	0.00688889
lipstick6	0.0264444
lipstick7	0.0065
lipstick8	0.0194286
lipstick9	0.00615
lipstick10	0.0272143
